# Systematic identification of intron retention associated variants from massive publicly available transcriptome sequencing data

**DOI:** 10.1101/2021.10.05.463278

**Authors:** Yuichi Shiraishi, Ai Okada, Kenichi Chiba, Ikuko Omori, Raúl Nicolás Mateos, Naoko Iida, Hirofumi Yamauchi, Kenjiro Kosaki, Akihide Yoshimi

**Affiliations:** Division of Genome Analysis Platform Development, National Cancer Center Research Institute, Tokyo, Japan; Cancer RNA Research Unit, National Cancer Center Research Institute, Tokyo, Japan; Center for Medical Genetics, Keio University School of Medicine, Tokyo, Japan

## Abstract

Many disease-associated genomic variants disrupt gene function through abnormal splicing. With the advancement of genomic medicine, identifying disease-associated splicing associated variants has become more important than ever. Most bioinformatics approaches to detect splicing associated variants require both genome and transcriptomic data. However, there are not many datasets where both of them are available. In this study, we developed a methodology to detect genomic variants that cause splicing changes (more specifically, intron retention), using transcriptome sequencing data alone. After demonstrating its high sensitivity and precision, we have applied it to 230,988 transcriptome sequencing data from the publicly available repository and identified 27,937 intron retention associated variants (IRAVs). In addition, by exploring positional relationships with variants registered in existing disease databases, we extracted 3,077 putative disease-associated IRAVs, which range from cancer drivers to variants linked with autosomal recessive disorders. The new in-silico screening framework proposed here provides a foundation for a platform that can automatically acquire medical knowledge making the most of massively accumulated publicly available sequencing data. Collections of IRAVs identified in this study are available through IRAVDB (https://iravdb.io/).
