## Supplementary Data 2 for "Systematic identification of intron retention associated variants from massive publicly available transcriptome sequencing data"

CHROM	POS	REF	ALT	GENE	MOTIF_POS	MOTIF_STRAND	MOTIF_TYPE	Is_Canonical	AF_gnomAD	Cancer_Type	Detected_Count
chr1	15937645	G	T	SPEN	chr1:15937643-15937651	+	Donor	FALSE	0	STAD	1
chr1	26731605	G	C	ARID1A	chr1:26731602-26731610	+	Donor	TRUE	0	LUSC	1
chr1	26732797	G	T	ARID1A	chr1:26732790-26732798	+	Donor	FALSE	0	LUAD	1
chr1	26772633	G	A	ARID1A	chr1:26772630-26772638	+	Donor	TRUE	0	STAD	1
chr1	26773898	G	A	ARID1A	chr1:26773896-26773904	+	Donor	FALSE	0	LUSC	1
chr1	26773899	G	A	ARID1A	chr1:26773896-26773904	+	Donor	TRUE	0	BLCA	2
chr1	26773899	G	C	ARID1A	chr1:26773896-26773904	+	Donor	TRUE	0	STAD	1
chr1	64873369	C	T	JAK1	chr1:64873364-64873372	-	Donor	TRUE	0	UVM	1
chr1	77964252	A	C	FUBP1	chr1:77964248-77964256	-	Donor	TRUE	0	LGG	1
chr1	92833539	T	G	RPL5	chr1:92833539-92833545	+	Acceptor	FALSE	0	GBM	1
chr1	116398038	G	A	ATP1A1	chr1:116398036-116398044	+	Donor	FALSE	0	UCEC	1
chr1	154170399	C	T	TPM3	chr1:154170394-154170402	-	Donor	TRUE	0	BLCA	1
chr1	154172027	A	G	TPM3	chr1:154172023-154172031	-	Donor	TRUE	0	COAD	1
chr1	156135313	G	A	LMNA	chr1:156135310-156135318	+	Donor	TRUE	0	KIRP	1
chr1	193233155	G	A	CDC73	chr1:193233152-193233160	+	Donor	TRUE	0	COAD	1
chr10	32037515	C	T	KIF5B	chr10:32037514-32037522	-	Donor	FALSE	0	SKCM	1
chr10	113151124	G	A	TCF7L2	chr10:113151121-113151129	+	Donor	TRUE	0	READ	1
chr11	3702462	C	T	NUP98	chr11:3702457-3702465	-	Donor	TRUE	0	SKCM	1
chr11	32396256	C	G	WT1	chr11:32396251-32396259	-	Donor	TRUE	0	LAML	1
chr11	32427954	A	G	WT1	chr11:32427950-32427958	-	Donor	TRUE	0	LIHC	1
chr11	64807220	C	A	MEN1	chr11:64807219-64807225	-	Acceptor	TRUE	0	ACC	1
chr11	64807222	A	C	MEN1	chr11:64807219-64807225	-	Acceptor	FALSE	0	ACC	1
chr11	64807551	C	T	MEN1	chr11:64807546-64807554	-	Donor	TRUE	0	PAAD	1
chr11	72018394	A	G	NUMA1	chr11:72018390-72018398	-	Donor	TRUE	0	STAD	1
chr11	85974705	T	A	PICALM	chr11:85974702-85974710	-	Donor	FALSE	0	UCEC	1
chr11	85974706	A	T	PICALM	chr11:85974702-85974710	-	Donor	TRUE	0	KICH	1
chr11	86068648	C	G	PICALM	chr11:86068645-86068653	-	Donor	FALSE	0	BLCA	1
chr11	108252031	G	T	ATM	chr11:108252029-108252037	+	Donor	FALSE	0	UCEC	1
chr11	119278164	A	T	CBL	chr11:119278160-119278166	+	Acceptor	TRUE	0	LAML	1
chr11	119278165	G	C	CBL	chr11:119278160-119278166	+	Acceptor	TRUE	0	LAML	1
chr11	120467308	G	T	ARHGEF12	chr11:120467306-120467314	+	Donor	FALSE	0	UCEC	1
chr12	306945	C	T	KDM5A	chr12:306940-306948	-	Donor	TRUE	0	KIRC	2
chr12	1182066	G	T	ERC1	chr12:1182063-1182071	+	Donor	TRUE	0	LUAD	1
chr12	6570867	A	G	CHD4	chr12:6570863-6570871	-	Donor	TRUE	0	HNSC	1
chr12	6578409	C	A	CHD4	chr12:6578403-6578411	-	Donor	FALSE	0	UCEC	1
chr12	6582841	CACTT	C	CHD4	chr12:6582842-6582850	-	Donor	FALSE	0	KIRP	1
chr12	6600533	C	T	CHD4	chr12:6600528-6600536	-	Donor	TRUE	0	CESC	1
chr12	6606273	C	T	CHD4	chr12:6606268-6606276	-	Donor	TRUE	0	BRCA	1
chr12	6679184	C	G	ZNF384	chr12:6679183-6679189	-	Acceptor	TRUE	0	HNSC	1
chr12	45849775	A	T	ARID2	chr12:45849774-45849782	+	Donor	FALSE	0	LUAD	1
chr12	47992878	C	T	COL2A1	chr12:47992872-47992880	-	Donor	FALSE	0	PRAD	1
chr12	49022042	C	A	KMT2D	chr12:49022037-49022045	-	Donor	TRUE	0	LUSC	1
chr12	49022043	C	G	KMT2D	chr12:49022037-49022045	-	Donor	FALSE	0	LUSC	1
chr12	49027323	C	T	KMT2D	chr12:49027322-49027328	-	Acceptor	TRUE	0	LUSC	1
chr12	49039221	C	A	KMT2D	chr12:49039216-49039224	-	Donor	TRUE	0	BLCA	1
chr12	49052425	C	A	KMT2D	chr12:49052424-49052430	-	Acceptor	TRUE	0	STAD	1
chr12	50094436	G	A	SMARCD1	chr12:50094431-50094437	+	Acceptor	TRUE	0	SKCM	1
chr12	56714360	A	T	NACA	chr12:56714356-56714364	-	Donor	TRUE	0	OV	1
chr12	57093061	A	G	NAB2	chr12:57093057-57093063	+	Acceptor	TRUE	0	UCEC	1
chr12	57104721	C	A	STAT6	chr12:57104720-57104728	-	Donor	FALSE	0	COAD	1
chr12	58882868	C	A	LRIG3	chr12:58882863-58882871	-	Donor	TRUE	0	LUSC	1
chr12	70524471	C	G	PTPRB	chr12:70524465-70524473	-	Donor	FALSE	0	LUAD	1
chr12	111789935	G	T	ALDH2	chr12:111789932-111789940	+	Donor	TRUE	0	THCA	2
chr12	121819898	A	G	SETD1B	chr12:121819893-121819901	+	Donor	FALSE	0	LUAD	1
chr12	122333144	C	T	CLIP1	chr12:122333143-122333149	-	Acceptor	TRUE	0	BLCA	1
chr12	122354452	C	T	CLIP1	chr12:122354447-122354455	-	Donor	TRUE	0	OV	1
chr12	122481944	C	G	ZCCHC8	chr12:122481939-122481947	-	Donor	TRUE	0	OV	1
chr12	124335483	C	A	NCOR2	chr12:124335477-124335485	-	Donor	FALSE	0	UCEC	1
chr13	21045680	C	T	LATS2	chr13:21045679-21045687	-	Donor	FALSE	0	BLCA	1
chr13	46154803	A	T	LCP1	chr13:46154799-46154807	-	Donor	TRUE	0	HNSC	1
chr14	91972715	A	G	TRIP11	chr14:91972711-91972719	-	Donor	TRUE	0.0001	LUSC	1
chr14	92839365	G	T	GOLGA5	chr14:92839360-92839366	+	Acceptor	TRUE	0	LUSC	1
chr14	99271154	CACTT	C	BCL11B	chr14:99271155-99271163	-	Donor	FALSE	0	THYM	1
chr15	40650588	G	A	KNL1	chr15:40650581-40650589	+	Donor	FALSE	0.0049	LUSC	1
chr15	57063828	G	C	TCF12	chr15:57063821-57063829	+	Donor	FALSE	0	STAD	1
chr15	67190410	C	G	SMAD3	chr15:67190407-67190413	+	Acceptor	FALSE	0	COAD	1
chr15	74022827	G	T	PML	chr15:74022822-74022828	+	Acceptor	TRUE	0	STAD	1
chr15	93020259	G	A	CHD2	chr15:93020256-93020264	+	Donor	TRUE	0	BLCA	1
chr16	2071618	T	C	TSC2	chr16:2071614-2071622	+	Donor	TRUE	0	UCEC	1
chr16	2071621	G	A	TSC2	chr16:2071614-2071622	+	Donor	FALSE	0	LUSC	1
chr16	2076488	C	A	TSC2	chr16:2076485-2076491	+	Acceptor	FALSE	0.0003	BRCA	1
chr16	2076488	C	A	TSC2	chr16:2076485-2076491	+	Acceptor	FALSE	0.0003	ESCA	1
chr16	2076488	C	A	TSC2	chr16:2076485-2076491	+	Acceptor	FALSE	0.0003	LIHC	2
chr16	67611615	T	C	CTCF	chr16:67611611-67611619	+	Donor	TRUE	0	UCEC	1
chr16	67636852	G	A	CTCF	chr16:67636849-67636857	+	Donor	TRUE	0	UCEC	1
chr16	67636852	G	T	CTCF	chr16:67636849-67636857	+	Donor	TRUE	0	THYM	1
chr16	68815759	CG	C	CDH1	chr16:68815757-68815765	+	Donor	TRUE	0	BRCA	1
chr16	68815760	G	A	CDH1	chr16:68815757-68815765	+	Donor	TRUE	0	BRCA	2
chr17	7673533	A	C	TP53	chr17:7673529-7673537	-	Donor	TRUE	0	BRCA	1
chr17	7673533	A	C	TP53	chr17:7673529-7673537	-	Donor	TRUE	0	LUSC	1
chr17	7673533	A	C	TP53	chr17:7673529-7673537	-	Donor	TRUE	0	PRAD	1
chr17	7673533	A	G	TP53	chr17:7673529-7673537	-	Donor	TRUE	0	LUSC	1
chr17	7673533	A	G	TP53	chr17:7673529-7673537	-	Donor	TRUE	0	OV	1
chr17	7673533	A	G	TP53	chr17:7673529-7673537	-	Donor	TRUE	0	STAD	1
chr17	7673533	A	T	TP53	chr17:7673529-7673537	-	Donor	TRUE	0	LUSC	1
chr17	7673534	C	A	TP53	chr17:7673529-7673537	-	Donor	TRUE	0	BLCA	1
chr17	7673534	C	A	TP53	chr17:7673529-7673537	-	Donor	TRUE	0	BRCA	1
chr17	7673534	C	A	TP53	chr17:7673529-7673537	-	Donor	TRUE	0	COAD	1
chr17	7673534	C	A	TP53	chr17:7673529-7673537	-	Donor	TRUE	0	LUAD	2
chr17	7673534	C	A	TP53	chr17:7673529-7673537	-	Donor	TRUE	0	OV	2
chr17	7673534	C	G	TP53	chr17:7673529-7673537	-	Donor	TRUE	0	LUSC	1
chr17	7673534	C	G	TP53	chr17:7673529-7673537	-	Donor	TRUE	0	OV	1
chr17	7673534	C	T	TP53	chr17:7673529-7673537	-	Donor	TRUE	0	BLCA	1
chr17	7673534	C	T	TP53	chr17:7673529-7673537	-	Donor	TRUE	0	COAD	1
chr17	7673534	C	T	TP53	chr17:7673529-7673537	-	Donor	TRUE	0	HNSC	2
chr17	7673534	C	T	TP53	chr17:7673529-7673537	-	Donor	TRUE	0	LUSC	1
chr17	7673534	C	T	TP53	chr17:7673529-7673537	-	Donor	TRUE	0	OV	2
chr17	7673535	C	A	TP53	chr17:7673529-7673537	-	Donor	FALSE	0	HNSC	1
chr17	7673535	C	A	TP53	chr17:7673529-7673537	-	Donor	FALSE	0	LUAD	1
chr17	7673535	C	A	TP53	chr17:7673529-7673537	-	Donor	FALSE	0	LUSC	1
chr17	7673535	C	G	TP53	chr17:7673529-7673537	-	Donor	FALSE	0	COAD	1
chr17	7673535	C	G	TP53	chr17:7673529-7673537	-	Donor	FALSE	0	LUSC	1
chr17	7673535	C	G	TP53	chr17:7673529-7673537	-	Donor	FALSE	0	OV	1
chr17	7673535	C	T	TP53	chr17:7673529-7673537	-	Donor	FALSE	0	LUAD	1
chr17	7673537	G	A	TP53	chr17:7673529-7673537	-	Donor	FALSE	0	BLCA	3
chr17	7673537	G	A	TP53	chr17:7673529-7673537	-	Donor	FALSE	0	BRCA	1
chr17	7673609	C	T	TP53	chr17:7673608-7673614	-	Acceptor	TRUE	0	OV	2
chr17	7673609	CT	C	TP53	chr17:7673608-7673614	-	Acceptor	TRUE	0	STAD	1
chr17	7673610	T	A	TP53	chr17:7673608-7673614	-	Acceptor	TRUE	0	LUSC	1
chr17	7673610	T	C	TP53	chr17:7673608-7673614	-	Acceptor	TRUE	0	LUAD	1
chr17	7673610	T	C	TP53	chr17:7673608-7673614	-	Acceptor	TRUE	0	LUSC	1
chr17	7673699	A	C	TP53	chr17:7673695-7673703	-	Donor	TRUE	0	COAD	1
chr17	7673699	A	C	TP53	chr17:7673695-7673703	-	Donor	TRUE	0	ESCA	2
chr17	7673699	A	C	TP53	chr17:7673695-7673703	-	Donor	TRUE	0	HNSC	2
chr17	7673699	A	C	TP53	chr17:7673695-7673703	-	Donor	TRUE	0	OV	1
chr17	7673700	C	A	TP53	chr17:7673695-7673703	-	Donor	TRUE	0	ACC	1
chr17	7673700	C	A	TP53	chr17:7673695-7673703	-	Donor	TRUE	0	HNSC	1
chr17	7673700	C	A	TP53	chr17:7673695-7673703	-	Donor	TRUE	0	LUAD	1
chr17	7673700	C	A	TP53	chr17:7673695-7673703	-	Donor	TRUE	0	LUSC	1
chr17	7673700	C	T	TP53	chr17:7673695-7673703	-	Donor	TRUE	0	BRCA	1
chr17	7673700	C	T	TP53	chr17:7673695-7673703	-	Donor	TRUE	0	ESCA	2
chr17	7673700	C	T	TP53	chr17:7673695-7673703	-	Donor	TRUE	0	KICH	1
chr17	7673700	C	T	TP53	chr17:7673695-7673703	-	Donor	TRUE	0	OV	1
chr17	7673838	C	A	TP53	chr17:7673837-7673843	-	Acceptor	TRUE	0	BRCA	1
chr17	7673838	C	A	TP53	chr17:7673837-7673843	-	Acceptor	TRUE	0	LUSC	1
chr17	7673838	C	T	TP53	chr17:7673837-7673843	-	Acceptor	TRUE	0	STAD	1
chr17	7673839	T	A	TP53	chr17:7673837-7673843	-	Acceptor	TRUE	0	LUAD	1
chr17	7673839	T	G	TP53	chr17:7673837-7673843	-	Acceptor	TRUE	0	HNSC	1
chr17	7673839	T	G	TP53	chr17:7673837-7673843	-	Acceptor	TRUE	0	LGG	1
chr17	7674972	C	T	TP53	chr17:7674971-7674977	-	Acceptor	TRUE	0	BRCA	1
chr17	7674972	C	T	TP53	chr17:7674971-7674977	-	Acceptor	TRUE	0	UCS	1
chr17	7674973	T	G	TP53	chr17:7674971-7674977	-	Acceptor	TRUE	0	UCS	1
chr17	7675052	C	A	TP53	chr17:7675047-7675055	-	Donor	TRUE	0	ESCA	1
chr17	7675052	C	A	TP53	chr17:7675047-7675055	-	Donor	TRUE	0	LUSC	1
chr17	7675052	C	A	TP53	chr17:7675047-7675055	-	Donor	TRUE	0	OV	1
chr17	7675052	C	T	TP53	chr17:7675047-7675055	-	Donor	TRUE	0	BRCA	1
chr17	7675052	C	T	TP53	chr17:7675047-7675055	-	Donor	TRUE	0	ESCA	1
chr17	7675052	C	T	TP53	chr17:7675047-7675055	-	Donor	TRUE	0	OV	1
chr17	7675989	C	A	TP53	chr17:7675988-7675996	-	Donor	FALSE	0	LGG	1
chr17	7675989	C	A	TP53	chr17:7675988-7675996	-	Donor	FALSE	0	LIHC	1
chr17	7675989	C	A	TP53	chr17:7675988-7675996	-	Donor	FALSE	0	LUSC	1
chr17	7675989	C	A	TP53	chr17:7675988-7675996	-	Donor	FALSE	0	SARC	1
chr17	7675989	C	G	TP53	chr17:7675988-7675996	-	Donor	FALSE	0	UCEC	1
chr17	7675989	C	T	TP53	chr17:7675988-7675996	-	Donor	FALSE	0	UCS	1
chr17	7675992	A	G	TP53	chr17:7675988-7675996	-	Donor	TRUE	0	SKCM	1
chr17	7675992	AC	A	TP53	chr17:7675988-7675996	-	Donor	TRUE	0	BRCA	1
chr17	7675992	AC	A	TP53	chr17:7675988-7675996	-	Donor	TRUE	0	LGG	1
chr17	7675993	C	A	TP53	chr17:7675988-7675996	-	Donor	TRUE	0	ACC	1
chr17	7675993	C	A	TP53	chr17:7675988-7675996	-	Donor	TRUE	0	BRCA	1
chr17	7675993	C	A	TP53	chr17:7675988-7675996	-	Donor	TRUE	0	HNSC	1
chr17	7675993	C	A	TP53	chr17:7675988-7675996	-	Donor	TRUE	0	LUAD	1
chr17	7675993	C	A	TP53	chr17:7675988-7675996	-	Donor	TRUE	0	LUSC	2
chr17	7675993	C	A	TP53	chr17:7675988-7675996	-	Donor	TRUE	0	OV	3
chr17	7675993	C	G	TP53	chr17:7675988-7675996	-	Donor	TRUE	0	LGG	1
chr17	7675993	C	T	TP53	chr17:7675988-7675996	-	Donor	TRUE	0	BRCA	1
chr17	7675993	C	T	TP53	chr17:7675988-7675996	-	Donor	TRUE	0	LGG	1
chr17	7675993	C	T	TP53	chr17:7675988-7675996	-	Donor	TRUE	0	LUSC	1
chr17	7675993	C	T	TP53	chr17:7675988-7675996	-	Donor	TRUE	0	SARC	1
chr17	7675993	C	T	TP53	chr17:7675988-7675996	-	Donor	TRUE	0	STAD	2
chr17	7675994	C	A	TP53	chr17:7675988-7675996	-	Donor	FALSE	0	ACC	1
chr17	7675994	C	A	TP53	chr17:7675988-7675996	-	Donor	FALSE	0	BLCA	2
chr17	7675994	C	A	TP53	chr17:7675988-7675996	-	Donor	FALSE	0	HNSC	2
chr17	7675994	C	A	TP53	chr17:7675988-7675996	-	Donor	FALSE	0	LUAD	4
chr17	7675994	C	A	TP53	chr17:7675988-7675996	-	Donor	FALSE	0	LUSC	5
chr17	7675994	C	A	TP53	chr17:7675988-7675996	-	Donor	FALSE	0	UCEC	1
chr17	7675994	C	G	TP53	chr17:7675988-7675996	-	Donor	FALSE	0	BRCA	2
chr17	7675994	C	T	TP53	chr17:7675988-7675996	-	Donor	FALSE	0	COAD	1
chr17	7675994	C	T	TP53	chr17:7675988-7675996	-	Donor	FALSE	0	GBM	1
chr17	7675994	C	T	TP53	chr17:7675988-7675996	-	Donor	FALSE	0	LAML	1
chr17	7675994	C	T	TP53	chr17:7675988-7675996	-	Donor	FALSE	0	LGG	1
chr17	7675994	C	T	TP53	chr17:7675988-7675996	-	Donor	FALSE	0	LUSC	1
chr17	16032486	G	C	NCOR1	chr17:16032483-16032489	-	Acceptor	FALSE	0	CESC	1
chr17	16039430	T	C	NCOR1	chr17:16039427-16039435	-	Donor	FALSE	0.0003	LUSC	1
chr17	16151999	C	T	NCOR1	chr17:16151998-16152004	-	Acceptor	TRUE	0	LUAD	1
chr17	17215184	C	G	FLCN	chr17:17215179-17215187	-	Donor	TRUE	0	LUSC	1
chr17	31181787	T	G	NF1	chr17:31181783-31181791	+	Donor	TRUE	0.0004	COAD	1
chr17	31206372	G	A	NF1	chr17:31206369-31206377	+	Donor	TRUE	0	UCEC	1
chr17	31206372	G	T	NF1	chr17:31206369-31206377	+	Donor	TRUE	0	LUSC	1
chr17	31352415	G	A	NF1	chr17:31352412-31352420	+	Donor	TRUE	0	COAD	1
chr17	31352415	G	A	NF1	chr17:31352412-31352420	+	Donor	TRUE	0	SKCM	1
chr17	38720570	G	T	MLLT6	chr17:38720567-38720575	+	Donor	TRUE	0	SKCM	1
chr17	38724977	G	A	MLLT6	chr17:38724974-38724982	+	Donor	TRUE	0	SKCM	1
chr17	38898520	G	A	LASP1	chr17:38898517-38898525	+	Donor	TRUE	0	STAD	1
chr17	39719834	G	C	ERBB2	chr17:39719832-39719840	+	Donor	FALSE	0	KIRC	1
chr17	40631694	C	T	SMARCE1	chr17:40631693-40631699	-	Acceptor	TRUE	0	SKCM	1
chr17	42337857	TC	T	STAT3	chr17:42337857-42337863	-	Acceptor	TRUE	0	UCS	1
chr17	49622068	C	A	SPOP	chr17:49622067-49622073	-	Acceptor	TRUE	0	BLCA	1
chr17	49622068	C	G	SPOP	chr17:49622067-49622073	-	Acceptor	TRUE	0	HNSC	1
chr17	49798563	G	A	KAT7	chr17:49798556-49798564	+	Donor	FALSE	0	COAD	1
chr17	50195978	T	A	COL1A1	chr17:50195976-50195982	-	Acceptor	TRUE	0	LUAD	1
chr17	57262193	G	A	MSI2	chr17:57262190-57262198	+	Donor	TRUE	0	UCEC	1
chr17	57616085	G	T	MSI2	chr17:57616082-57616090	+	Donor	TRUE	0	LUAD	1
chr17	59677193	G	A	CLTC	chr17:59677186-59677194	+	Donor	FALSE	0	UCEC	1
chr17	59683536	G	A	CLTC	chr17:59683534-59683542	+	Donor	FALSE	0	UCEC	1
chr17	60648083	G	T	PPM1D	chr17:60648080-60648088	+	Donor	TRUE	0	LUAD	1
chr17	61857056	A	C	BRIP1	chr17:61857052-61857060	-	Donor	TRUE	0	CESC	1
chr17	80386432	T	C	RNF213	chr17:80386428-80386436	+	Donor	TRUE	0	STAD	1
chr18	51076777	G	C	SMAD4	chr18:51076774-51076782	+	Donor	TRUE	0	READ	1
chr18	51076778	T	C	SMAD4	chr18:51076774-51076782	+	Donor	TRUE	0	LUSC	1
chr18	51076781	G	C	SMAD4	chr18:51076774-51076782	+	Donor	FALSE	0	COAD	1
chr19	1207201	GAAGT	G	STK11	chr19:1207201-1207209	+	Donor	TRUE	0	UCEC	1
chr19	1207204	G	C	STK11	chr19:1207201-1207209	+	Donor	TRUE	0	STAD	1
chr19	1218416	G	T	STK11	chr19:1218411-1218417	+	Acceptor	TRUE	0	LUAD	2
chr19	1219418	G	A	STK11	chr19:1219411-1219419	+	Donor	FALSE	0	STAD	1
chr19	1220367	CCGCAG	C	STK11	chr19:1220367-1220373	+	Acceptor	TRUE	0	LUAD	1
chr19	1220370	C	G	STK11	chr19:1220367-1220373	+	Acceptor	FALSE	0	LUAD	1
chr19	1220371	A	C	STK11	chr19:1220367-1220373	+	Acceptor	TRUE	0	LUAD	1
chr19	1220371	A	T	STK11	chr19:1220367-1220373	+	Acceptor	TRUE	0	LUAD	1
chr19	1220372	G	T	STK11	chr19:1220367-1220373	+	Acceptor	TRUE	0	LUAD	2
chr19	1221212	G	T	STK11	chr19:1221207-1221213	+	Acceptor	TRUE	0	LUAD	1
chr19	1221947	A	T	STK11	chr19:1221943-1221949	+	Acceptor	TRUE	0	LUAD	2
chr19	1221947	A	T	STK11	chr19:1221943-1221949	+	Acceptor	TRUE	0	LUSC	1
chr19	1221948	G	T	STK11	chr19:1221943-1221949	+	Acceptor	TRUE	0	BLCA	1
chr19	1222983	A	T	STK11	chr19:1222979-1222985	+	Acceptor	TRUE	0	LUAD	2
chr19	6833734	G	A	VAV1	chr19:6833731-6833739	+	Donor	TRUE	0	STAD	1
chr19	8849031	C	T	MUC16	chr19:8849030-8849036	-	Acceptor	TRUE	0	UCEC	1
chr19	8851276	C	A	MUC16	chr19:8851270-8851278	-	Donor	FALSE	0	UCEC	1
chr19	8882688	GCCGCTCA	G	MUC16	chr19:8882691-8882699	-	Donor	TRUE	0	OV	1
chr19	8910089	C	G	MUC16	chr19:8910083-8910091	-	Donor	FALSE	0	OV	1
chr19	10486819	C	A	KEAP1	chr19:10486818-10486824	-	Acceptor	TRUE	0	LUAD	1
chr19	10486820	T	C	KEAP1	chr19:10486818-10486824	-	Acceptor	TRUE	0	BLCA	1
chr19	10486820	T	G	KEAP1	chr19:10486818-10486824	-	Acceptor	TRUE	0	UCEC	1
chr19	10489190	A	T	KEAP1	chr19:10489186-10489194	-	Donor	TRUE	0	LUAD	1
chr19	10489191	C	A	KEAP1	chr19:10489186-10489194	-	Donor	TRUE	0	LUAD	1
chr19	10489648	C	A	KEAP1	chr19:10489642-10489650	-	Donor	FALSE	0	LUAD	1
chr19	10499394	C	A	KEAP1	chr19:10499389-10499397	-	Donor	TRUE	0	LUAD	1
chr19	10772628	G	A	DNM2	chr19:10772626-10772634	+	Donor	FALSE	0	BLCA	1
chr19	11012946	C	A	SMARCA4	chr19:11012943-11012949	+	Acceptor	FALSE	0.0024	BLCA	1
chr19	11012946	C	A	SMARCA4	chr19:11012943-11012949	+	Acceptor	FALSE	0.0024	KIRP	2
chr19	11012946	C	A	SMARCA4	chr19:11012943-11012949	+	Acceptor	FALSE	0.0024	LUAD	2
chr19	11012946	C	A	SMARCA4	chr19:11012943-11012949	+	Acceptor	FALSE	0.0024	LUSC	1
chr19	11012946	C	A	SMARCA4	chr19:11012943-11012949	+	Acceptor	FALSE	0.0024	PAAD	1
chr19	11012946	C	A	SMARCA4	chr19:11012943-11012949	+	Acceptor	FALSE	0.0024	PCPG	1
chr19	11012946	C	A	SMARCA4	chr19:11012943-11012949	+	Acceptor	FALSE	0.0024	SKCM	2
chr19	11012946	C	A	SMARCA4	chr19:11012943-11012949	+	Acceptor	FALSE	0.0024	UCEC	1
chr19	11013113	G	T	SMARCA4	chr19:11013110-11013118	+	Donor	TRUE	0	LUAD	1
chr19	11018955	A	T	SMARCA4	chr19:11018951-11018957	+	Acceptor	TRUE	0	LUAD	1
chr19	11019590	G	A	SMARCA4	chr19:11019585-11019591	+	Acceptor	TRUE	0	LUAD	1
chr19	11060192	G	A	SMARCA4	chr19:11060185-11060193	+	Donor	FALSE	0	STAD	1
chr19	42287980	G	C	CIC	chr19:42287973-42287981	+	Donor	FALSE	0	GBM	1
chr19	44758846	G	C	BCL3	chr19:44758839-44758847	+	Donor	FALSE	0	CESC	1
chr19	45364832	CCTCA	C	ERCC2	chr19:45364832-45364840	-	Donor	TRUE	0.0001	BRCA	1
chr19	52190176	T	C	PPP2R1A	chr19:52190172-52190180	+	Donor	TRUE	0	UCEC	1
chr19	52216074	G	A	PPP2R1A	chr19:52216072-52216080	+	Donor	FALSE	0	UCEC	1
chr19	52221138	G	A	PPP2R1A	chr19:52221131-52221139	+	Donor	FALSE	0	LAML	1
chr19	54143004	G	T	CNOT3	chr19:54143001-54143009	+	Donor	TRUE	0	HNSC	1
chr2	42245687	G	T	EML4	chr2:42245685-42245693	+	Donor	FALSE	0	SARC	1
chr2	42245690	A	C	EML4	chr2:42245685-42245693	+	Donor	FALSE	0	BLCA	1
chr2	47429943	T	C	MSH2	chr2:47429939-47429947	+	Donor	TRUE	0	UCEC	1
chr2	61522609	A	G	XPO1	chr2:61522605-61522613	-	Donor	TRUE	0	UCEC	1
chr2	74362989	C	T	DCTN1	chr2:74362988-74362996	-	Donor	FALSE	0.0063	COAD	1
chr2	215333458	G	C	ATIC	chr2:215333455-215333463	+	Donor	TRUE	0	LUSC	1
chr2	215338908	G	C	ATIC	chr2:215338905-215338913	+	Donor	TRUE	0	LUSC	1
chr2	224502963	A	G	CUL3	chr2:224502959-224502967	-	Donor	TRUE	0	UCEC	1
chr2	224502964	C	A	CUL3	chr2:224502959-224502967	-	Donor	TRUE	0	LUSC	1
chr2	224503073	C	T	CUL3	chr2:224503072-224503078	-	Acceptor	TRUE	0	LUSC	2
chr20	41115441	T	C	TOP1	chr20:41115437-41115445	+	Donor	TRUE	0	UCEC	1
chr20	41163834	G	T	PLCG1	chr20:41163831-41163839	+	Donor	TRUE	0	SARC	1
chr20	41165100	A	G	PLCG1	chr20:41165099-41165107	+	Donor	FALSE	0	LUAD	1
chr20	41165369	T	C	PLCG1	chr20:41165365-41165373	+	Donor	TRUE	0	STAD	1
chr20	41172647	T	C	PLCG1	chr20:41172643-41172651	+	Donor	TRUE	0	STAD	1
chr20	42248686	C	T	PTPRT	chr20:42248681-42248689	-	Donor	TRUE	0	OV	1
chr20	45335777	C	T	SDC4	chr20:45335776-45335784	-	Donor	FALSE	0	CESC	1
chr20	45335782	C	T	SDC4	chr20:45335776-45335784	-	Donor	FALSE	0	CESC	1
chr20	51790021	C	T	SALL4	chr20:51790016-51790024	-	Donor	TRUE	0	CHOL	1
chr21	41471801	C	T	TMPRSS2	chr21:41471800-41471808	-	Donor	FALSE	0	THCA	1
chr22	20990384	A	C	LZTR1	chr22:20990380-20990386	+	Acceptor	TRUE	0	OV	1
chr22	20990384	A	G	LZTR1	chr22:20990380-20990386	+	Acceptor	TRUE	0	BLCA	1
chr22	23253797	A	C	BCR	chr22:23253793-23253799	+	Acceptor	TRUE	0	HNSC	1
chr22	23273134	G	C	BCR	chr22:23273131-23273139	+	Donor	TRUE	0	COAD	1
chr22	23273135	T	G	BCR	chr22:23273131-23273139	+	Donor	TRUE	0	LGG	1
chr22	23313021	G	A	BCR	chr22:23313019-23313027	+	Donor	FALSE	0	GBM	1
chr22	29604114	T	G	NF2	chr22:29604110-29604118	+	Donor	TRUE	0	KIRP	1
chr22	36294091	C	T	MYH9	chr22:36294086-36294094	-	Donor	TRUE	0	UCEC	1
chr22	36295500	C	T	MYH9	chr22:36295499-36295507	-	Donor	FALSE	0	UCEC	1
chr22	36316512	C	T	MYH9	chr22:36316511-36316519	-	Donor	FALSE	0	GBM	1
chr22	36321822	C	A	MYH9	chr22:36321821-36321827	-	Acceptor	TRUE	0	CHOL	1
chr22	36327458	T	TA	MYH9	chr22:36327455-36327463	-	Donor	FALSE	0	KIRC	1
chr22	40431403	A	G	MRTFA	chr22:40431399-40431407	-	Donor	TRUE	0	STAD	1
chr22	41169501	A	G	EP300	chr22:41169497-41169503	+	Acceptor	TRUE	0	LUSC	1
chr22	41172664	G	A	EP300	chr22:41172661-41172669	+	Donor	TRUE	0	ESCA	1
chr3	10073363	G	A	FANCD2	chr3:10073360-10073368	+	Donor	TRUE	0.0002	TGCT	1
chr3	12618514	C	T	RAF1	chr3:12618509-12618517	-	Donor	TRUE	0	HNSC	1
chr3	30672439	T	G	TGFBR2	chr3:30672435-30672443	+	Donor	TRUE	0	STAD	1
chr3	30674247	G	A	TGFBR2	chr3:30674244-30674252	+	Donor	TRUE	0	CESC	1
chr3	30688383	G	A	TGFBR2	chr3:30688378-30688384	+	Acceptor	TRUE	0	HNSC	1
chr3	37028937	G	A	MLH1	chr3:37028930-37028938	+	Donor	FALSE	0.0001	COAD	2
chr3	37028937	G	A	MLH1	chr3:37028930-37028938	+	Donor	FALSE	0.0001	OV	1
chr3	37028937	G	A	MLH1	chr3:37028930-37028938	+	Donor	FALSE	0.0001	STAD	1
chr3	37028937	G	A	MLH1	chr3:37028930-37028938	+	Donor	FALSE	0.0001	THCA	1
chr3	47017638	C	G	SETD2	chr3:47017632-47017640	-	Donor	FALSE	0	KIRC	1
chr3	47017638	C	T	SETD2	chr3:47017632-47017640	-	Donor	FALSE	0	KIRC	1
chr3	47084385	G	C	SETD2	chr3:47084382-47084388	-	Acceptor	FALSE	0	CESC	1
chr3	47113875	C	G	SETD2	chr3:47113870-47113878	-	Donor	TRUE	0	ESCA	2
chr3	47113875	C	T	SETD2	chr3:47113870-47113878	-	Donor	TRUE	0	COAD	1
chr3	47113875	C	T	SETD2	chr3:47113870-47113878	-	Donor	TRUE	0	KIRC	1
chr3	47113875	C	T	SETD2	chr3:47113870-47113878	-	Donor	TRUE	0	LIHC	1
chr3	48678874	C	A	NCKIPSD	chr3:48678871-48678879	-	Donor	FALSE	0	UCEC	1
chr3	52402602	C	A	BAP1	chr3:52402596-52402604	-	Donor	FALSE	0	UCEC	1
chr3	52406909	T	C	BAP1	chr3:52406907-52406913	-	Acceptor	TRUE	0	LUAD	1
chr3	52407174	C	T	BAP1	chr3:52407168-52407176	-	Donor	FALSE	0	KIRP	1
chr3	52407957	C	T	BAP1	chr3:52407952-52407960	-	Donor	TRUE	0	KIRC	1
chr3	52678599	T	C	PBRM1	chr3:52678597-52678603	-	Acceptor	TRUE	0	KIRC	1
chr3	70977827	C	A	FOXP1	chr3:70977822-70977830	-	Donor	TRUE	0	BRCA	1
chr3	121481815	G	C	POLQ	chr3:121481812-121481818	-	Acceptor	FALSE	0	LUSC	1
chr3	186784563	G	A	EIF4A2	chr3:186784558-186784564	+	Acceptor	TRUE	0	UCEC	1
chr3	186786163	G	A	EIF4A2	chr3:186786158-186786164	+	Acceptor	TRUE	0	BRCA	1
chr3	186787269	G	A	EIF4A2	chr3:186787262-186787270	+	Donor	FALSE	0	LGG	1
chr4	1806684	G	A	FGFR3	chr4:1806681-1806689	+	Donor	TRUE	0	UCEC	1
chr4	25674631	T	C	SLC34A2	chr4:25674627-25674635	+	Donor	TRUE	0	PAAD	1
chr4	53399840	G	C	FIP1L1	chr4:53399837-53399845	+	Donor	TRUE	0	KIRP	1
chr4	54014061	A	G	CHIC2	chr4:54014057-54014065	-	Donor	TRUE	0	UCEC	1
chr4	86750888	G	T	PTPN13	chr4:86750885-86750893	+	Donor	TRUE	0	BLCA	1
chr4	86785845	C	G	PTPN13	chr4:86785842-86785848	+	Acceptor	FALSE	0	BLCA	1
chr4	98293520	G	A	RAP1GDS1	chr4:98293513-98293521	+	Donor	FALSE	0	UCEC	1
chr4	186595686	C	A	FAT1	chr4:186595683-186595691	-	Donor	FALSE	0.0002	KIRC	1
chr4	186595686	C	A	FAT1	chr4:186595683-186595691	-	Donor	FALSE	0.0002	SARC	1
chr4	186595686	C	A	FAT1	chr4:186595683-186595691	-	Donor	FALSE	0.0002	SKCM	1
chr4	186595688	C	A	FAT1	chr4:186595683-186595691	-	Donor	TRUE	0	LUSC	1
chr4	186596535	C	G	FAT1	chr4:186596534-186596542	-	Donor	FALSE	0	ESCA	1
chr4	186600361	C	A	FAT1	chr4:186600360-186600366	-	Acceptor	TRUE	0	HNSC	1
chr4	186600361	C	G	FAT1	chr4:186600360-186600366	-	Acceptor	TRUE	0	UCEC	1
chr4	186609179	TTA	T	FAT1	chr4:186609177-186609185	-	Donor	TRUE	0	BLCA	1
chr4	186610016	C	A	FAT1	chr4:186610015-186610021	-	Acceptor	TRUE	0	LUSC	1
chr4	186617706	A	G	FAT1	chr4:186617702-186617710	-	Donor	TRUE	0	LUSC	1
chr4	186617707	C	A	FAT1	chr4:186617702-186617710	-	Donor	TRUE	0	LUSC	1
chr5	233645	G	A	SDHA	chr5:233643-233651	+	Donor	FALSE	0	ESCA	1
chr5	254511	G	C	SDHA	chr5:254504-254512	+	Donor	FALSE	0	BRCA	1
chr5	31508620	C	A	DROSHA	chr5:31508615-31508623	-	Donor	TRUE	0	LUSC	1
chr5	31526079	C	A	DROSHA	chr5:31526073-31526081	-	Donor	FALSE	0	LUAD	1
chr5	68295324	TG	T	PIK3R1	chr5:68295322-68295330	+	Donor	TRUE	0	LGG	1
chr5	68295325	GT	G	PIK3R1	chr5:68295322-68295330	+	Donor	TRUE	0	UCEC	1
chr5	68295418	A	T	PIK3R1	chr5:68295414-68295420	+	Acceptor	TRUE	0	READ	1
chr5	68295418	A	T	PIK3R1	chr5:68295414-68295420	+	Acceptor	TRUE	0	UCEC	1
chr5	68295419	G	C	PIK3R1	chr5:68295414-68295420	+	Acceptor	TRUE	0	COAD	1
chr5	68295419	G	C	PIK3R1	chr5:68295414-68295420	+	Acceptor	TRUE	0	LGG	1
chr5	68296344	AT	A	PIK3R1	chr5:68296339-68296347	+	Donor	FALSE	0	UCEC	1
chr5	143134106	G	A	ARHGAP26	chr5:143134103-143134111	+	Donor	TRUE	0	COAD	1
chr5	150129969	C	T	PDGFRB	chr5:150129968-150129974	-	Acceptor	TRUE	0	SKCM	1
chr5	177292159	G	A	NSD1	chr5:177292156-177292164	+	Donor	TRUE	0	HNSC	1
chr6	29942756	G	T	HLA-A	chr6:29942751-29942757	+	Acceptor	TRUE	0	COAD	1
chr6	29945449	AGTGTGAGACAGCTG	A	HLA-A	chr6:29945445-29945451	+	Acceptor	TRUE	0	STAD	1
chr6	44251045	C	G	HSP90AB1	chr6:44251042-44251048	+	Acceptor	FALSE	0	BLCA	1
chr6	127981115	C	T	PTPRK	chr6:127981110-127981118	-	Donor	TRUE	0	COAD	1
chr6	127992712	A	C	PTPRK	chr6:127992709-127992715	-	Acceptor	FALSE	0	SKCM	1
chr6	137871524	T	A	TNFAIP3	chr6:137871520-137871528	+	Donor	TRUE	0	DLBC	1
chr6	157201489	G	T	ARID1B	chr6:157201486-157201494	+	Donor	TRUE	0	LAML	1
chr6	157201489	G	T	ARID1B	chr6:157201486-157201494	+	Donor	TRUE	0	LUSC	1
chr6	163562071	T	C	QKI	chr6:163562067-163562075	+	Donor	TRUE	0	COAD	1
chr6	163562071	T	C	QKI	chr6:163562067-163562075	+	Donor	TRUE	0	GBM	1
chr6	167914315	T	A	AFDN	chr6:167914311-167914319	+	Donor	TRUE	0	BRCA	1
chr6	167943128	G	C	AFDN	chr6:167943123-167943129	+	Acceptor	TRUE	0	BRCA	1
chr7	2912171	C	T	CARD11	chr7:2912166-2912174	-	Donor	TRUE	0	UCEC	1
chr7	75541918	C	T	HIP1	chr7:75541913-75541921	-	Donor	TRUE	0	HNSC	1
chr7	75557653	C	A	HIP1	chr7:75557648-75557656	-	Donor	TRUE	0	LUAD	1
chr7	137915837	C	T	CREB3L2	chr7:137915831-137915839	-	Donor	FALSE	0	CHOL	1
chr7	152156204	C	T	KMT2C	chr7:152156199-152156207	-	Donor	TRUE	0	KIRP	1
chr8	1858117	T	C	ARHGEF10	chr8:1858113-1858121	+	Donor	TRUE	0	SKCM	1
chr8	17956779	T	C	PCM1	chr8:17956775-17956783	+	Donor	TRUE	0	UCEC	1
chr8	18025659	G	A	PCM1	chr8:18025656-18025664	+	Donor	TRUE	0	DLBC	1
chr8	38329376	A	G	NSD3	chr8:38329372-38329380	-	Donor	TRUE	0	UCEC	1
chr8	53968114	T	A	TCEA1	chr8:53968112-53968118	-	Acceptor	TRUE	0	LUAD	1
chr8	68022034	A	G	PREX2	chr8:68022030-68022036	+	Acceptor	TRUE	0	LGG	1
chr8	94189187	C	A	CDH17	chr8:94189181-94189189	-	Donor	FALSE	0	COAD	1
chr8	102272526	T	G	UBR5	chr8:102272523-102272531	-	Donor	FALSE	0	KIRP	1
chr8	102281288	C	T	UBR5	chr8:102281283-102281291	-	Donor	TRUE	0	LIHC	1
chr8	133256772	C	A	NDRG1	chr8:133256771-133256779	-	Donor	FALSE	0	STAD	1
chr9	5022214	G	A	JAK2	chr9:5022211-5022219	+	Donor	TRUE	0	STAD	1
chr9	8341693	C	T	PTPRD	chr9:8341687-8341695	-	Donor	FALSE	0	LUSC	1
chr9	125171085	C	T	PPP6C	chr9:125171079-125171087	-	Donor	FALSE	0	SKCM	1
chr9	125171086	T	A	PPP6C	chr9:125171079-125171087	-	Donor	FALSE	0	SKCM	1
chr9	131125749	G	A	NUP214	chr9:131125747-131125755	+	Donor	FALSE	0	LUAD	1
chr9	131125754	G	C	NUP214	chr9:131125747-131125755	+	Donor	FALSE	0	BRCA	1
chr9	136515290	C	G	NOTCH1	chr9:136515284-136515292	-	Donor	FALSE	0	LUSC	1
chr9	136517938	C	T	NOTCH1	chr9:136517937-136517943	-	Acceptor	TRUE	0	LUSC	1
chr9	136518590	C	T	NOTCH1	chr9:136518585-136518593	-	Donor	TRUE	0	ESCA	1
chrX	40062744	A	G	BCOR	chrX:40062740-40062748	-	Donor	TRUE	0	STAD	1
chrX	41337467	TAAGTA	T	DDX3X	chrX:41337463-41337471	+	Donor	FALSE	0	SKCM	1
chrX	41344029	G	T	DDX3X	chrX:41344024-41344030	+	Acceptor	TRUE	0	LUSC	1
chrX	41346415	G	A	DDX3X	chrX:41346408-41346416	+	Donor	FALSE	0.0001	LAML	1
chrX	41347639	G	T	DDX3X	chrX:41347634-41347640	+	Acceptor	TRUE	0	LUSC	1
chrX	45070357	G	A	KDM6A	chrX:45070355-45070363	+	Donor	FALSE	0	LUSC	1
chrX	45070357	G	T	KDM6A	chrX:45070355-45070363	+	Donor	FALSE	0	HNSC	1
chrX	45070362	G	T	KDM6A	chrX:45070355-45070363	+	Donor	FALSE	0	LUSC	1
chrX	47185204	G	A	RBM10	chrX:47185202-47185210	+	Donor	FALSE	0	STAD	1
chrX	49034134	C	A	TFE3	chrX:49034128-49034136	-	Donor	FALSE	0	HNSC	1
chrX	53195914	A	G	KDM5C	chrX:53195910-53195918	-	Donor	TRUE	0	STAD	1
chrX	53215793	A	G	KDM5C	chrX:53215789-53215797	-	Donor	TRUE	0	KIRC	1
chrX	53403777	C	G	SMC1A	chrX:53403771-53403779	-	Donor	FALSE	0	KIRC	1
chrX	53405242	T	A	SMC1A	chrX:53405239-53405247	-	Donor	FALSE	0	LAML	1
chrX	65739728	G	T	MSN	chrX:65739723-65739729	+	Acceptor	TRUE	0	HNSC	1
chrX	71123229	TA	T	MED12	chrX:71123224-71123232	+	Donor	FALSE	0	LUAD	1
chrX	71136878	G	T	MED12	chrX:71136873-71136879	+	Acceptor	TRUE	0	UCEC	1
chrX	71140858	G	C	MED12	chrX:71140855-71140863	+	Donor	TRUE	0	COAD	1
chrX	77634704	C	G	ATRX	chrX:77634703-77634709	-	Acceptor	TRUE	0	LGG	1
chrX	77652112	A	C	ATRX	chrX:77652108-77652116	-	Donor	TRUE	0	STAD	1
chrX	77654097	C	T	ATRX	chrX:77654092-77654100	-	Donor	TRUE	0	SARC	1
chrX	124064051	G	C	STAG2	chrX:124064049-124064057	+	Donor	FALSE	0	GBM	1
chrX	124066438	T	C	STAG2	chrX:124066434-124066442	+	Donor	TRUE	0	LAML	1
chrX	124081531	A	G	STAG2	chrX:124081526-124081534	+	Donor	FALSE	0	PCPG	1
chrX	130037534	G	A	BCORL1	chrX:130037531-130037539	+	Donor	TRUE	0	HNSC	1
chrX	130039283	G	T	BCORL1	chrX:130039280-130039288	+	Donor	TRUE	0	UCEC	1
chrX	154351881	T	G	FLNA	chrX:154351878-154351886	-	Donor	FALSE	0	KIRC	1
chrX	154354292	C	A	FLNA	chrX:154354291-154354297	-	Acceptor	TRUE	0	CESC	1
chrX	154370868	C	T	FLNA	chrX:154370867-154370875	-	Donor	FALSE	0	SKCM	1
