## Supplementary Data 4 for "Systematic identification of intron retention associated variants from massive publicly available transcriptome sequencing data"

CHROM	POS	REF	ALT	GENE	MOTIF_POS	MOTIF_STRAND	MOTIF_TYPE	Is_Canonical	AF_gnomAD	Rank	Detected_Count
chr1	97098486	T	A	DPYD	chr1:97098483-97098491	-	Donor	FALSE	0	Tier4	4
chr1	97098486	T	C	DPYD	chr1:97098483-97098491	-	Donor	FALSE	0	Tier4	1
chr1	97098488	C	T	DPYD	chr1:97098483-97098491	-	Donor	TRUE	0	Tier4	6
chr1	97098634	T	C	DPYD	chr1:97098632-97098638	-	Acceptor	TRUE	0	Tier4	1
chr1	97450053	A	T	DPYD	chr1:97450053-97450061	-	Donor	FALSE	0	Tier2	1
chr1	97450058	C	T	DPYD	chr1:97450053-97450061	-	Donor	TRUE	0.0047	Tier1	15
chr1	97573757	T	G	DPYD	chr1:97573754-97573762	-	Donor	FALSE	0	Tier4	1
chr1	97573758	A	G	DPYD	chr1:97573754-97573762	-	Donor	TRUE	0	Tier4	13
chr1	97573759	C	G	DPYD	chr1:97573754-97573762	-	Donor	TRUE	0	Tier4	1
chr1	97699351	C	T	DPYD	chr1:97699345-97699353	-	Donor	FALSE	0	Tier4	3
chr1	97920884	C	T	DPYD	chr1:97920878-97920886	-	Donor	FALSE	0	Tier4	1
chr10	94775539	G	C	CYP2C19	chr10:94775537-94775545	+	Donor	FALSE	0.0053	Tier4	3
chr10	94781999	T	A	CYP2C19	chr10:94781995-94782003	+	Donor	TRUE	0	Tier1	5
chr3	47088252	C	T	SETD2	chr3:47088247-47088253	-	Acceptor	FALSE	0	Tier2	1
